# Lipid anchor engineering controls cell-penetrating arginine-rich peptide presentation for efficient siEGFR liposomal delivery to triple-negative breast cancer cells

**DOI:** 10.64898/2026.08.20.745705

**Authors:** Piotr Białecki, Simone Braccia, Tomasz Makowski, Kinga Piórecka, Lucia Falcigno, Rosa Bellavita, Annarita Falanga, Maria Bryszewska, Agnieszka Robaszkiewicz, Stefania Galdiero, Elżbieta Pędziwiatr-Werbicka

## Abstract

Understanding the physicochemical factors that govern siRNA nanocarrier assembly is essential for the rational design of effective delivery systems. By optimizing various lipid compositions, cholesterol content and PEG length we created a peptide-functionalized cationic liposomal platform made of DOPE/TAP lipids with cholesterol-anchored nona-arginine (R9-Chol) for siRNA complexation, intracellular transport and effective silencing of the target *EGFR* gene. Analysis of ζ-potential and dynamic light scattering allowed to rationally design formulation of stable, monodisperse nanoscale lipoplexes with a positive surface charge. With fluorescence polarization, circular dichroism and agarose gel electrophoresis we found an optimal siRNA:liposome complexation ratio of 1:77, which protected siRNA from ribonuclease-mediated degradation. Morphological imaging confirmed a shift from discrete vesicular structures to organized multilamellar lipoplexes, consistent with electrostatically driven self-assembly. In cellular studies, the optimized nanocarrier promoted efficient uptake of fluorescent siRNA in MDA-MB-231 cells and achieved functional delivery of anti-*EGFR*, leading to substantially reduced expression of the target gene at both transcript and protein levels. This work offers mechanistic understanding of peptide-assisted lipid–siRNA assembly and positions R9-functionalized DOPE/TAP liposomes as a promising platform for siRNA delivery.
