## Supplementary material for "Lipid anchor engineering controls cell-penetrating arginine-rich peptide presentation for efficient siEGFR liposomal delivery to triple-negative breast cancer cells": Statistics

### Sheet: fluorescence polarisation
		Mean 1 test	Mean 2 test	Mean 3 test			0	1:3	1:8	1:14	1:21	1:28	1:34	1:41	1:48	1:55	1:62	1:69	1:76	1:83	1:89	1:96
	0	100	100	100		Test for normal distribution
	1:3	100.47	119.755	121.839		Shapiro-Wilk test
	1:8	110.658	121.133	124.425		W	Invalid input data	0.822	0.917	0.763	0.925	0.979	0.971	0.798	0.994	0.816	0.907	0.757	0.835	0.969	0.95	0.858
	1:14	116.771	125.727	125.575		P value		0.1691	0.4412	0.0284	0.4687	0.725	0.6714	0.1098	0.849	0.1544	0.4076	0.0163	0.2005	0.6605	0.5701	0.2608
	1:21	117.241	131.853	128.161		Passed normality test (alpha=0.05)?		Yes	Yes	No	Yes	Yes	Yes	Yes	Yes	Yes	Yes	No	Yes	Yes	Yes	Yes
	1:28	136.52	148.086	129.598		P value summary		ns	ns	*	ns	ns	ns	ns	ns	ns	ns	*	ns	ns	ns	ns
	1:34	165.204	151.302	160.345
	1:41	172.571	171.516	156.178
	1:48	166.614	173.66	157.328
	1:55	163.793	185.758	161.638		Kruskal-Wallis test
	1:62	166.614	186.524	160.919		P value	0.0002
	1:69	186.834	196.172	186.925		Exact or approximate P value?	Approximate
	1:76	190.125	224.809	185.632		P value summary	***
	1:83	194.514	222.358	179.885		Do the medians vary signif. (P < 0.05)?	Yes
	1:89	195.298	224.655	182.615		Number of groups	16
	1:96	192.79	228.484	186.638		Kruskal-Wallis statistic	43.09
						Data summary
						Number of treatments (columns)	16
						Number of values (total)	48
						Dunn's multiple comparisons test	Mean rank diff,	Significant?	Summary	Adjusted P Value	A-?
						0 vs. 3	-5.333	No	ns	>0,9999	B	3
						0 vs. 8	-6.333	No	ns	>0,9999	C	8
						0 vs. 14	-8.333	No	ns	>0,9999	D	14
						0 vs. 21	-10.33	No	ns	>0,9999	E	21
						0 vs. 28	-14.67	No	ns	>0,9999	F	28
						0 vs. 34	-20.33	No	ns	>0,9999	G	34
						0 vs. 41	-24.33	No	ns	0.4988	H	41
						0 vs. 48	-24.5	No	ns	0.481	I	48
						0 vs. 55	-26	No	ns	0.3437	J	55
						0 vs. 62	-26.83	No	ns	0.2833	K	62
						0 vs. 69	-38.33	Yes	*	0.012	L	69
						0 vs. 76	-38.33	Yes	*	0.012	M	76
						0 vs. 83	-37.67	Yes	*	0.0147	N	83
						0 vs. 89	-38.67	Yes	*	0.0108	O	89
						0 vs. 96	-40	Yes	**	0.007	P	96
						Test details	Mean rank 1	Mean rank 2	Mean rank diff,	n1	n2	Z
						0 vs. 3	2	7.333	-5.333	3	3	0.4666
						0 vs. 8	2	8.333	-6.333	3	3	0.5541
						0 vs. 14	2	10.33	-8.333	3	3	0.7291
						0 vs. 21	2	12.33	-10.33	3	3	0.9041
						0 vs. 28	2	16.67	-14.67	3	3	1.283
						0 vs. 34	2	22.33	-20.33	3	3	1.779
						0 vs. 41	2	26.33	-24.33	3	3	2.129
						0 vs. 48	2	26.5	-24.5	3	3	2.144
						0 vs. 55	2	28	-26	3	3	2.275
						0 vs. 62	2	28.83	-26.83	3	3	2.348
						0 vs. 69	2	40.33	-38.33	3	3	3.354
						0 vs. 76	2	40.33	-38.33	3	3	3.354
						0 vs. 83	2	39.67	-37.67	3	3	3.296
						0 vs. 89	2	40.67	-38.67	3	3	3.383
						0 vs. 96	2	42	-40	3	3	3.5

### Sheet: stability
	siRNA	siRNA + heparin	siRNA + RNAse A	complex + RNAse A + heparin			siRNA	siRNA + heparin	siRNA + RNAse A	complex + RNAse A + heparin
	48829.9	43900.8	21226.9	31606		Test for normal distribution
	50296.6	52313.3	23403.5	34874.9		Shapiro-Wilk test
	37440.7	35120	10278.6	34254.6		W	0.834	1	0.87	0.886
						P value	0.1994	0.9764	0.2967	0.343
						Passed normality test (alpha=0.05)?	Yes	Yes	Yes	Yes
						P value summary	ns	ns	ns	ns
						Table Analyzed	Data 34		Dunnett's multiple comparisons test	Mean diff,	95,00% CI of diff,	Below threshold?	Summary	Adjusted P Value	A-?
						Data sets analyzed	A-D		siRNA vs. siRNA + heparin	1744	-13849 to 17338	No	ns	0.9764	B	siRNA + heparin
						Distribution assumption	Normal (Gaussian)		siRNA vs. siRNA + RNAse A	27219	11626 to 42813	Yes	**	0.0026	C	siRNA + RNAse A
									siRNA vs. complex + RNAse A + heparin	11944	-3650 to 27537	No	ns	0.1357	D	complex + RNAse A + heparin
						ANOVA summary
						F	10.65		Test details	Mean 1	Mean 2	Mean diff,	SE of diff,	n1	n2	q	DF
						P value	0.0036		siRNA vs. siRNA + heparin	45522	43778	1744	5415	3	3	0.3221	8
						P value summary	**		siRNA vs. siRNA + RNAse A	45522	18303	27219	5415	3	3	5.027	8
						Significant diff. among means (P < 0.05)?	Yes		siRNA vs. complex + RNAse A + heparin	45522	33579	11944	5415	3	3	2.206	8
						R squared	0.7997
						Brown-Forsythe test
						F (DFn, DFd)	0,4716 (3, 8)
						P value	0.7104
						P value summary	ns
						Are SDs significantly different (P < 0.05)?	No
						Bartlett's test
						Bartlett's statistic (corrected)
						P value
						P value summary
						Are SDs significantly different (P < 0.05)?
						ANOVA table	SS	DF	MS	F (DFn, DFd)	P value
						Treatment (between columns)	1404706536	3	468235512	F (3, 8) = 10,65	P=0,0036
						Residual (within columns)	351856820	8	43982103
						Total	1756563357	11
						Data summary
						Number of treatments (columns)	4
						Number of values (total)	12

### Sheet: flow cytometry
	NT	0.5 μM siRNA	DOPE/TAP/R9-chol:siRNA 0.1 μM siRNA	DOPE/TAP/R9-chol:siRNA 0.5 μM siRNA				NT	0.5 μM siRNA	DOPE/TAP/R9-chol:siRNA 0.1 μM siRNA	DOPE/TAP/R9-chol:siRNA 0.5 μM siRNA
	539.59	617.94	4717	19692.2			Test for normal distribution
	539.18	660.22	6072.52	25229.1			Shapiro-Wilk test
	541.67	640.07	4476.39	25874.7			W	0.87	0.999	0.86	0.827
							P value	0.2944	0.9484	0.2679	0.1817
							Passed normality test (alpha=0.05)?	Yes	Yes	Yes	Yes
							P value summary	ns	ns	ns	ns
							ANOVA summary
							F	117.3
							P value	<0,0001
							P value summary	****
							Significant diff. among means (P < 0.05)?	Yes
							R squared	0.9778
							Brown-Forsythe test
							F (DFn, DFd)	1,168 (3, 8)
							P value	0.3804
							P value summary	ns
							Are SDs significantly different (P < 0.05)?	No
							Bartlett's test
							Bartlett's statistic (corrected)
							P value
							P value summary
							Are SDs significantly different (P < 0.05)?
							ANOVA table	SS	DF	MS	F (DFn, DFd)	P value
							Treatment (between columns)	1081455304	3	360485101	F (3, 8) = 117,3	P<0,0001
							Residual (within columns)	24580616	8	3072577
							Total	1106035920	11
							Data summary
							Number of treatments (columns)	4
							Number of values (total)	12
							Dunnett's multiple comparisons test	Mean diff,	95,00% CI of diff,	Below threshold?	Summary	Adjusted P Value	?-A
							0.5 μM siRNA vs. NT	99.26	-4022 to 4221	No	ns	0.9997	B	0,5 μM siRNA
							DOPE/TAP/R9-chol:siRNA 0.1 μM siRNA	4548	427,0 to 8670	Yes	*	0.0322	C	Column C
							DOPE/TAP/R9-chol:siRNA 0.5 μM siRNA	23059	18937 to 27180	Yes	****	<0,0001	D	Column D
							Test details	Mean 1	Mean 2	Mean diff,	SE of diff,	n1	n2	q	DF
							0.5 μM siRNA vs. NT	639.4	540.1	99.26	1431	3	3	0.06936	8
							DOPE/TAP/R9-chol:siRNA 0.1 μM siRNA	5089	540.1	4548	1431	3	3	3.178	8
							DOPE/TAP/R9-chol:siRNA 0.5 μM siRNA	23599	540.1	23059	1431	3	3	16.11	8

### Sheet: western blot
	NT	0.1 μM siEGFR	7.7 μM liposome	7.7 μM complex		NT	0.5 μM siEGFR	38.5 μM liposome	38.5 μM complex				NT	0.1 μM siEGFR	7.7 μM liposome	7.7 μM complex	0.5 μM siEGFR	38.5 μM liposome	38.5 μM complex
	0.963822	1.1151	0.637446	0.380079		1.02913	0.623891	0.624953	0.0760664			Test for normal distribution
	0.998745	1.28414	0.970803	0.622015		1.02849	0.784786	1.08166	0.164161			Shapiro-Wilk test
	1.03743	1.2602	1.04141	0.442092		0.942384	0.701214	1.06752	0.235371			W	0.999	0.854	0.876	0.927	0.999	0.773	0.996
												P value	0.9436	0.2506	0.3139	0.4762	0.9572	0.052	0.8833
												Passed normality test (alpha=0.05)?	Yes	Yes	Yes	Yes	Yes	Yes	Yes
												P value summary	ns	ns	ns	ns	ns	ns	ns
												ANOVA summary
												F	17.31
												P value	<0,0001
												P value summary	****
												Significant diff. among means (P < 0.05)?	Yes
												R squared	0.8812
												Brown-Forsythe test
												F (DFn, DFd)	0,4094 (6, 14)
												P value	0.8607
												P value summary	ns
												Are SDs significantly different (P < 0.05)?	No
												Bartlett's test
												Bartlett's statistic (corrected)
												P value
												P value summary
												Are SDs significantly different (P < 0.05)?
												ANOVA table	SS	DF	MS	F (DFn, DFd)	P value
												Treatment (between columns)	2.261	6	0.3768	F (6, 14) = 17,31	P<0,0001
												Residual (within columns)	0.3047	14	0.02176
												Total	2.565	20
												Data summary
												Number of treatments (columns)	7
												Number of values (total)	21
												Dunnett's multiple comparisons test	Mean diff,	95,00% CI of diff,	Below threshold?	Summary	Adjusted P Value	A-?
												NT vs. 0.1 μM siEGFR	-0.2198	-0,5706 to 0,1310	No	ns	0.3185	B	0,1 μM siEGFR
												NT vs. 7.7 μM liposome	0.1168	-0,2340 to 0,4676	No	ns	0.835	C	7,7 μM liposome
												NT vs. 7.7 μM complex	0.5186	0,1678 to 0,8694	Yes	**	0.0036	D	7,7 μM complex
												NT vs. 0.5 μM siEGFR	0.2967	-0,05413 to 0,6475	No	ns	0.1126	G	0,5 μM siEGFR
												NT vs. 38.5 μM liposome	0.07529	-0,2755 to 0,4261	No	ns	0.9705	H	38,5 μM liposome
												NT vs. 38.5 μM complex	0.8415	0,4906 to 1,192	Yes	****	<0,0001	I	38,5 μM complex
												Test details	Mean 1	Mean 2	Mean diff,	SE of diff,	n1	n2	q	DF
												NT vs. 0.1 μM siEGFR	1	1.22	-0.2198	0.1205	3	3	1.825	14
												NT vs. 7.7 μM liposome	1	0.8832	0.1168	0.1205	3	3	0.9695	14
												NT vs. 7.7 μM complex	1	0.4814	0.5186	0.1205	3	3	4.305	14
												NT vs. 0.5 μM siEGFR	1	0.7033	0.2967	0.1205	3	3	2.463	14
												NT vs. 38.5 μM liposome	1	0.9247	0.07529	0.1205	3	3	0.625	14
												NT vs. 38.5 μM complex	1	0.1585	0.8415	0.1205	3	3	6.986	14
												Compact letter display
												0.1 μM siEGFR	A
												NT	A B
												NT	A B
												38.5 μM liposome	A B
												7.7 μM liposome	A B
												0.5 μM siEGFR	B C
												7.7 μM complex	C D
												38.5 μM complex	D

### Sheet: RT-PCR
	NT	lipofektamine:siEGFR	siEGFR	liposome	7.7 μM complex	38.5 μM complex				NT	lipofektamine:siEGFR	siEGFR	liposome	7.7 μM complex	38.5 μM complex
	1.10031	0.852275	1.5288	1.23955	0.833003	0.261518			Test for normal distribution
	0.899686	0.540539	1.19902	1.21444	1.27772	0.123968			Shapiro-Wilk test
	0.938208	0.751075	1.62471	0.777195	0.457417	0.2513			W	0.984	0.953	0.876	0.919	0.861	0.881
	1.06179	0.476355	1.20041	0.761448	0.95743	0.119124			P value	0.9786	0.7382	0.1727	0.4201	0.1227	0.1916
	0.58698	0.181675	1.48691	0.905842	0.341848	0.576585			Passed normality test (alpha=0.05)?	Yes	Yes	Yes	Yes	Yes	Yes
	1.41302	0.347758	1.0986	0.886513	0.334508	0.552673			P value summary	ns	ns	ns	ns	ns	ns
	1.15806	0.749487	1.04347	1.01909	0.533131	0.404706
	0.841943	0.475348	1.02408	1.03105	0.392479	0.185053
									ANOVA summary
									F	17.14
									P value	<0,0001
									P value summary	****
									Significant diff. among means (P < 0.05)?	Yes
									R squared	0.6712
									Brown-Forsythe test
									F (DFn, DFd)	0,5763 (5, 42)
									P value	0.7178
									P value summary	ns
									Are SDs significantly different (P < 0.05)?	No
									Bartlett's test
									Bartlett's statistic (corrected)	4.037
									P value	0.5441
									P value summary	ns
									Are SDs significantly different (P < 0.05)?	No
									ANOVA table	SS	DF	MS	F (DFn, DFd)	P value
									Treatment (between columns)	5.026	5	1.005	F (5, 42) = 17,14	P<0,0001
									Residual (within columns)	2.463	42	0.05863
									Total	7.489	47
									Data summary
									Number of treatments (columns)	6
									Number of values (total)	48
									Dunnett's multiple comparisons test	Mean diff,	95,00% CI of diff,	Below threshold?	Summary	Adjusted P Value	A-?
									NT vs. lipofektamine:siEGFR	0.4532	0,1367 to 0,7697	Yes	**	0.0025	B	lipofektamine:siEGFR
									NT vs. siEGFR	-0.2758	-0,5922 to 0,04074	No	ns	0.1061	C	siEGFR
									NT vs. liposome	0.02061	-0,2959 to 0,3371	No	ns	0.9999	D	liposome
									NT vs. 7.7 μM complex	0.3591	0,04257 to 0,6755	Yes	*	0.0211	E	7,7 μM complex
									NT vs. 38.5 μM complex	0.6906	0,3741 to 1,007	Yes	****	<0,0001	F	38,5 μM complex
									Test details	Mean 1	Mean 2	Mean diff,	SE of diff,	n1	n2	q	DF
									NT vs. lipofektamine:siEGFR	1	0.5468	0.4532	0.1211	8	8	3.743	42
									NT vs. siEGFR	1	1.276	-0.2758	0.1211	8	8	2.278	42
									NT vs. liposome	1	0.9794	0.02061	0.1211	8	8	0.1702	42
									NT vs. 7.7 μM complex	1	0.6409	0.3591	0.1211	8	8	2.966	42
									NT vs. 38.5 μM complex	1	0.3094	0.6906	0.1211	8	8	5.704	42
